# scPerturb: Harmonized Single-Cell Perturbation Data

**DOI:** 10.1101/2022.08.20.504663

**Authors:** Stefan Peidli, Tessa D. Green, Ciyue Shen, Torsten Gross, Joseph Min, Samuele Garda, Bo Yuan, Linus J. Schumacher, Jake P. Taylor-King, Debora S. Marks, Augustin Luna, Nils Blüthgen, Chris Sander

## Abstract

Recent biotechnological advances led to growing numbers of single-cell perturbation studies, which reveal molecular and phenotypic responses to large numbers of perturbations. However, analysis across diverse datasets is typically hampered by differences in format, naming conventions, and data filtering. In order to facilitate development and benchmarking of computational methods in systems biology, we collect a set of 44 publicly available single-cell perturbation-response datasets with molecular readouts, including transcriptomics, proteomics and epigenomics. We apply uniform pre-processing and quality control pipelines and harmonize feature annotations. The resulting information resource enables efficient development and testing of computational analysis methods, and facilitates direct comparison and integration across datasets. In addition, we introduce E-statistics for perturbation effect quantification and significance testing, and demonstrate E-distance as a general distance measure for single cell data. Using these datasets, we illustrate the application of E-statistics for quantifying perturbation similarity and efficacy. The data and a package for computing E-statistics is publicly available at scperturb.org. This work provides an information resource and guide for researchers working with single-cell perturbation data, highlights conceptual considerations for new experiments, and makes concrete recommendations for optimal cell counts and read depth.
