## Supplemental Table 1 for "scPerturb: Harmonized Single-Cell Perturbation Data"

### Sheet: public_data_merged
Index (=FirstauthorLastauthorYear)	dataset_index	Title	doi/url	First Author	Organisms	Modality = Data type	Method	Tissues	Number of perturbations (incl. unperturbed)	Perturbation	disease	celltype	tissue type	Cancer	multiple time points?	multiple concentrations?	combined perturbations?	Date of Submission	Year	Mini-Abstract (loosely summarized original Abstract)
AdamsonWeissman2016	GSM2406675_10X001	A multiplexed single-cell CRISPR screening platform enables systematic dissection of the unfolded protein response	https://doi.org/10.1016/j.cell.2016.11.048	Britt Adamson	Homo sapiens	RNA	Perturb-seq	K562	9	CRISPRi	Chronic myeloid leukemia	lymphoblasts	cell_line	y	n	n	n	2019-10-01	2019	Perturb-seq is applied to dissect the mammalian unfolded protein response (UPR) using single and combinatorial CRISPR perturbations. Two genome-scale CRISPR interference (CRISPRi) screens identified genes whose repression perturbs ER homeostasis. Subjecting ∼100 hits to Perturb-seq enabled high-precision functional clustering of genes. These studies highlight the ability of Perturb-seq to dissect…
AdamsonWeissman2016	GSM2406677_10X005	A multiplexed single-cell CRISPR screening platform enables systematic dissection of the unfolded protein response	https://doi.org/10.1016/j.cell.2016.11.048	Britt Adamson	Homo sapiens	RNA	Perturb-seq	K562	20	CRISPRi	Chronic myeloid leukemia	lymphoblasts	cell_line	y	n	n	y	2019-10-01	2019	Perturb-seq is applied to dissect the mammalian unfolded protein response (UPR) using single and combinatorial CRISPR perturbations. Two genome-scale CRISPR interference (CRISPRi) screens identified genes whose repression perturbs ER homeostasis. Subjecting ∼100 hits to Perturb-seq enabled high-precision functional clustering of genes. These studies highlight the ability of Perturb-seq to dissect…
AdamsonWeissman2016	GSM2406681_10X010	A multiplexed single-cell CRISPR screening platform enables systematic dissection of the unfolded protein response	https://doi.org/10.1016/j.cell.2016.11.048	Britt Adamson	Homo sapiens	RNA	Perturb-seq	K562	114	CRISPRi	Chronic myeloid leukemia	lymphoblasts	cell_line	y	n	n	y	2019-10-01	2019	Perturb-seq is applied to dissect the mammalian unfolded protein response (UPR) using single and combinatorial CRISPR perturbations. Two genome-scale CRISPR interference (CRISPRi) screens identified genes whose repression perturbs ER homeostasis. Subjecting ∼100 hits to Perturb-seq enabled high-precision functional clustering of genes. These studies highlight the ability of Perturb-seq to dissect…
AissaBenevolenskaya2021		Single-cell transcriptional changes associated with drug tolerance and response to combination therapies in cancer	https://doi.org/10.1038/s41467-021-21884-z	Alexandre Aissa	Homo sapiens; Mus musculus	RNA	Drop-Seq	cell lines, patient tissue, mouse xenografts	4	drugs	Lung adenocarcinoma	Lung adenocarcinoma	cell_line	y	no	n	y	2020-11-01	2020	This study uses scRNA-seq to demonstrate the existence of multiple cancer cell subpopulations within cell lines, xenograft tumors and patient tumors, exhibiting epigenetic changes and differential therapeutic sensitivity. They show analysis of identified markers using the LINCS database to predict and functionally validate small molecules that target selected drug tolerant cell populations. Overa…
ChangYe2021		Identifying transcriptional programs underlying cancer drug response with TraCe-seq	https://doi.org/10.1038/s41587-021-01005-3	Matthew Chang	Homo sapiens	RNA	clonal tagging (TraCe-seq)	lung and breast cancer cell lines PC9, MCF-10A, MDA-MB-231, NCI-H358, and NCI-H1373	4	drugs	lung adenocarcinoma	Lung adenocarcinoma	cell_line	y	n	n	n	2021-08-01	2021	By conducting clonal fitness mapping and scRNA-seq, the authors developed tracking differential clonal response by scRNA-seq (TraCe-seq). TraCe-seq is a method that captures at clonal resolution the origin, fate and differential early adaptive transcriptional programs of cells in a complex population in response to distinct treatments. They used TraCe-seq to benchmark how next-generation dual epi…
DatlingerBock2017		Pooled CRISPR screening with single-cell transcriptome readout	https://doi.org/10.1038/nmeth.4177	Paul Datlinger	Homo sapiens; Mus musculus	RNA	CROP-seq	Jurkat cells (immune cancer)	97	CRISPR-cas9, TCR stim	acute T cell leukemia	T cells	cell_line	y	n	n	y	2016-12-01	2016	This study combines pooled CRISPR screening with single-cell RNA sequencing into a broadly applicable workflow, directly linking guide RNA expression to transcriptome responses in thousands of individual cells. A novel method for CRISPR droplet sequencing (CROP-seq) enables pooled CRISPR screens with single-cell transcriptome resolution.
DatlingerBock2021		Ultra-high-throughput single-cell RNA sequencing and perturbation screening with combinatorial fluidic indexing	https://doi.org/10.1038/s41592-021-01153-z	Paul Datlinger	Homo sapiens	RNA	scifi-RNA-seq (derived from CROP-seq)	Jurkat	48	CRISPR-cas9, TCR stim	acute T cell leukemia	T cells	cell_line	y	n	n	y	2019-12-01	2019	To enable cost-effective single-cell sequencing for millions of individual cells, the authors developed ‘single-cell combinatorial fluidic indexing’ (scifi), combining one-step combinatorial preindexing of entire transcriptomes inside permeabilized cells with subsequent single-cell RNA-seq. Preindexing allows to overload droplet with multiple cells and computationally demultiplex their individual…
DixitRegev2016		Perturb-Seq: Dissecting Molecular Circuits with Scalable Single-Cell RNA Profiling of Pooled Genetic Screens	https://doi.org/10.1016/j.cell.2016.11.038	Atray Dixit	Homo sapiens; Mus musculus	RNA	Perturb-seq	K562	31	CRISPR-cas9	myelogenous leukemia	lymphoblasts	NA	y	partially (TF knockout screen 7 and 13 dpi)	n	y	2016-11-01	2016	This papers introduces Perturb-seq by analyzing 200,000 cells in immune cells and cell lines, focusing on transcription factors regulating the response of dendritic cells to lipopolysaccharide (LPS). Perturb-seq combines single-cell RNA sequencing (scRNA-seq) and clustered regularly interspaced short palindromic repeats (CRISPR)-based perturbations to perform many such assays in a pool.
FrangiehIzar2021	RNA	Multimodal pooled Perturb-CITE-seq screens in patient models define mechanisms of cancer immune evasion	https://doi.org/10.1038/s41588-021-00779-1	Chris Frangieh	Homo sapiens	RNA + protein (RNA)	Perturb-CITE-seq	co-culture of melanoma and TILs	249	CRISPR-cas9	melanoma	melanocytes	primary	n	n	n	n	2020-08-01	2020	In this study, the authors developed Perturb-CITE-sequencing (Perturb-CITE-seq), enabling pooled clustered regularly interspaced short palindromic repeat (CRISPR)–Cas9 perturbations with single-cell transcriptome and protein readouts. They profiled transcriptomes and 20 proteins in ~218,000 cells under ~750 perturbations associated with cancer cell-intrinsic immune checkpoint inhibitor resistance…
FrangiehIzar2021	protein	Multimodal pooled Perturb-CITE-seq screens in patient models define mechanisms of cancer immune evasion	https://doi.org/10.1038/s41588-021-00779-1	Chris Frangieh	Homo sapiens	RNA + protein (protein)	Perturb-CITE-seq	co-culture of melanoma and TILs	249	CRISPR-cas9	melanoma	melanocytes	primary	n	n	n	n	2020-08-01	2020	In this study, the authors developed Perturb-CITE-sequencing (Perturb-CITE-seq), enabling pooled clustered regularly interspaced short palindromic repeat (CRISPR)–Cas9 perturbations with single-cell transcriptome and protein readouts. They profiled transcriptomes and 20 proteins in ~218,000 cells under ~750 perturbations associated with cancer cell-intrinsic immune checkpoint inhibitor resistance…
GasperiniShendure2019	atscale	A Genome-wide Framework for Mapping Gene Regulation via Cellular Genetic Screens	https://doi.org/10.1016/j.cell.2018.11.029	Molly Gasperini	Homo sapiens	RNA	CROP-seq	K562	43314 (includes combinations)	CRISPRi	chronic myelogenous leukemia	lymphoblasts	cell_line	y	n	n	y	2018-06-01	2018	The authors present a multiplex, expression quantitative trait locus (eQTL)-inspired framework for mapping enhancer-gene pairs by introducing random combinations of CRISPR/Cas9-mediated perturbations to each of many cells, followed by scRNA-seq. Across two experiments, they used dCas9-KRAB to perturb 5,920 candidate enhancers with no strong a priori hypothesis as to their target gene(s) in a tota…
GasperiniShendure2019	highMOI	A Genome-wide Framework for Mapping Gene Regulation via Cellular Genetic Screens	https://doi.org/10.1016/j.cell.2018.11.029	Molly Gasperini	Homo sapiens	RNA	CROP-seq	K562	39087 (includes combinations)	CRISPRi	chronic myelogenous leukemia	lymphoblasts	cell_line	y	n	n	y	2018-06-01	2018	The authors present a multiplex, expression quantitative trait locus (eQTL)-inspired framework for mapping enhancer-gene pairs by introducing random combinations of CRISPR/Cas9-mediated perturbations to each of many cells, followed by scRNA-seq. Across two experiments, they used dCas9-KRAB to perturb 5,920 candidate enhancers with no strong a priori hypothesis as to their target gene(s) in a tota…
GasperiniShendure2019	lowMOI	A Genome-wide Framework for Mapping Gene Regulation via Cellular Genetic Screens	https://doi.org/10.1016/j.cell.2018.11.029	Molly Gasperini	Homo sapiens	RNA	CROP-seq	K562	16531 (includes combinations)	CRISPRi	chronic myelogenous leukemia	lymphoblasts	cell_line	y	n	n	y	2018-06-01	2018	The authors present a multiplex, expression quantitative trait locus (eQTL)-inspired framework for mapping enhancer-gene pairs by introducing random combinations of CRISPR/Cas9-mediated perturbations to each of many cells, followed by scRNA-seq. Across two experiments, they used dCas9-KRAB to perturb 5,920 candidate enhancers with no strong a priori hypothesis as to their target gene(s) in a tota…
GehringPachter2019		Highly multiplexed single-cell RNA-seq by DNA oligonucleotide tagging of cellular proteins	https://doi.org/10.1038/s41587-019-0372-z	Jase Gehring	Mus musculus	RNA	96-plex scRNA-seq oligo barcodes	mouse neural stem cells (human only for species mixing experiment)	4	drugs	healthy	neural stem cells	primary	n	n	y	y	2020-01-01	2020	This study describes a universal sample multiplexing method for single-cell RNA sequencing in which fixed cells are chemically labeled by attaching identifying DNA oligonucleotides to cellular proteins. They produced a 96-plex perturbation experiments consisting of a pair of drug-triples with 4 drugs in total at 3 or 4 different concentractions (2x4²x3).
Liscovitch-BrauerSanjana2021	K562_1	Profiling the genetic determinants of chromatin accessibility with scalable single-cell CRISPR screens	https://doi.org/10.1038/s41587-021-00902-x	Liscovitch-Brauer, N.	Homo sapiens	ATAC	CRISPR–sciATAC	Myeloid Leukemia	22	CRISPR-cas9	chronic myelogenous leukemia	lymphoblasts	cell_line	y	n	n	n	2021-04-01	2021	The authors describe a CRISPR-based, single-cell combinatorial indexing assay for transposase-accessible chromatin (CRISPR–sciATAC) to link genetic perturbations to genome-wide chromatin accessibility in a large number of cells. In human myelogenous leukemia cells, they apply CRISPR–sciATAC to target 105 chromatin-related genes, generating chromatin accessibility data for ~30,000 single cells and…
Liscovitch-BrauerSanjana2021	K562_2	Profiling the genetic determinants of chromatin accessibility with scalable single-cell CRISPR screens	https://doi.org/10.1038/s41587-021-00902-x	Liscovitch-Brauer, N.	Homo sapiens	ATAC	CRISPR–sciATAC	Myeloid Leukemia	84	CRISPR-cas9	chronic myelogenous leukemia	lymphoblasts	cell_line	y	n	n	n	2021-04-01	2021	The authors describe a CRISPR-based, single-cell combinatorial indexing assay for transposase-accessible chromatin (CRISPR–sciATAC) to link genetic perturbations to genome-wide chromatin accessibility in a large number of cells. In human myelogenous leukemia cells, they apply CRISPR–sciATAC to target 105 chromatin-related genes, generating chromatin accessibility data for ~30,000 single cells and…
McFarlandTsherniak2020		Multiplexed single-cell transcriptional response profiling to define cancer vulnerabilities and therapeutic mechanism of action	https://doi.org/10.1038/s41467-020-17440-w	James McFarland	Homo sapiens	RNA	MIX-seq (pooled scRNA-seq)	200 different cell lines	18	drugs, CRISPR-cas9	NA	NA	cell_line	y	partially	n	n	2019-12-01	2019	Here, the authors develop MIX-Seq, a method for multiplexed transcriptional profiling of post-perturbation responses across a mixture of samples with single-cell resolution, using SNP-based computational demultiplexing of single-cell RNA-sequencing data. They show that MIX-Seq can be used to profile responses to chemical or genetic perturbations across pools of 100 or more cancer cell lines and c…
MimitouSmibert2021		Scalable, multimodal profiling of chromatin accessibility, gene expression and protein levels in single cells	https://doi.org/10.1038/s41587-021-00927-2	Eleni P. Mimitou	Homo sapiens	ATAC + protein	ASAP-seq	Purified CD4 T cells	6	CRISPR-cas9	healthy	T cells	primary	n	n	n	n	2019-05-01	2019	Here they present ATAC with select antigen profiling by sequencing (ASAP-seq), a tool to simultaneously profile accessible chromatin and protein levels. It pairs sparse scATAC-seq data with robust detection of hundreds of cell surface and intracellular protein markers and optional capture of mitochondrial DNA for clonal tracking, capturing three distinct modalities in single cells. Together with …
NormanWeissman2019	filtered	Exploring genetic interaction manifolds constructed from rich single-cell phenotypes	https://doi.org/10.1126/science.aax4438	Thomas Norman	Homo sapiens	RNA	Perturb-seq	K562	237	CRISPRa	chronic myelogenous leukemia	lymphoblasts	cell_line	y	n	n	y	2019-03-01	2019	Here, the authors present an analytical framework for interpreting high-dimensional landscapes of cell states (manifolds) constructed from transcriptional phenotypes. They applied this approach to Perturb-seq profiling of strong genetic interactions (GIs) mined from a growth-based, gain-of-function GI map. Exploration of this manifold enabled ordering of regulatory pathways, principled classifica…
PapalexiSatija2021	eccite_arrayed_protein	Characterizing the molecular regulation of inhibitory immune checkpoints with multimodal single-cell screens	https://doi.org/10.1038/s41588-021-00778-2	Papalexi, E.	Homo sapiens THP-1	RNA + protein (protein)	ECCITE-seq	THP-1 (monocytic leukemia )	11	CRISPR-cas9	acute monocytic leukemia	monocytes	cell_line	y	n	n	n	2021-03-01	2021	Here, the authors apply expanded CRISPR-compatible (EC)CITE-seq, a technology that combines pooled CRISPR screens with scRNA-seq and surface protein measurements, to explore the molecular networks that regulate PD-L1 expression. They also develop a computational framework, mixscape, that substantially improves the signal-to-noise ratio in single-cell perturbation screens by identifying and removi…
PapalexiSatija2021	eccite_arrayed_RNA	Characterizing the molecular regulation of inhibitory immune checkpoints with multimodal single-cell screens	https://doi.org/10.1038/s41588-021-00778-2	Papalexi, E.	Homo sapiens THP-1	RNA + protein (RNA)	ECCITE-seq	THP-1 (monocytic leukemia )	11	CRISPR-cas9	acute monocytic leukemia	monocytes	cell_line	y	n	n	n	2021-03-01	2021	Here, the authors apply expanded CRISPR-compatible (EC)CITE-seq, a technology that combines pooled CRISPR screens with scRNA-seq and surface protein measurements, to explore the molecular networks that regulate PD-L1 expression. They also develop a computational framework, mixscape, that substantially improves the signal-to-noise ratio in single-cell perturbation screens by identifying and removi…
PapalexiSatija2021	eccite_protein	Characterizing the molecular regulation of inhibitory immune checkpoints with multimodal single-cell screens	https://doi.org/10.1038/s41588-021-00778-2	Papalexi, E.	Homo sapiens THP-1	RNA + protein (protein)	ECCITE-seq	THP-1 (monocytic leukemia )	99	CRISPR-cas9	acute monocytic leukemia	monocytes	cell_line	y	n	n	n	2021-03-01	2021	Here, the authors apply expanded CRISPR-compatible (EC)CITE-seq, a technology that combines pooled CRISPR screens with scRNA-seq and surface protein measurements, to explore the molecular networks that regulate PD-L1 expression. They also develop a computational framework, mixscape, that substantially improves the signal-to-noise ratio in single-cell perturbation screens by identifying and removi…
PapalexiSatija2021	eccite_RNA	Characterizing the molecular regulation of inhibitory immune checkpoints with multimodal single-cell screens	https://doi.org/10.1038/s41588-021-00778-2	Papalexi, E.	Homo sapiens THP-1	RNA + protein (RNA)	ECCITE-seq	THP-1 (monocytic leukemia )	99	CRISPR-cas9	acute monocytic leukemia	monocytes	cell_line	y	n	n	n	2021-03-01	2021	Here, the authors apply expanded CRISPR-compatible (EC)CITE-seq, a technology that combines pooled CRISPR screens with scRNA-seq and surface protein measurements, to explore the molecular networks that regulate PD-L1 expression. They also develop a computational framework, mixscape, that substantially improves the signal-to-noise ratio in single-cell perturbation screens by identifying and removi…
PierceGreenleaf2021	K562	High-throughput single-cell chromatin accessibility CRISPR screens enable unbiased identification of regulatory networks in cancer	https://doi.org/10.1038/s41467-021-23213-w	Sarah Pierce	Homo sapiens	ATAC	Spear-ATAC	K562 (leukemia)	41	CRISPRi	chronic myelogenous leukemia	lymphoblasts	cell_line	y	n	n	n	2020-11-01	2020	Chromatin accessibility profiling can identify putative regulatory regions genome wide; Spear-ATAC profiling of 104,592 cells representing 414 sgRNA knock-down populations combines CRISPR perturbation screening with scATAC-seq as joint measurement in the same cells. They use it to reveal the temporal dynamics of epigenetic responses to regulatory perturbations in cancer cells and the associations…
PierceGreenleaf2021	MCF7	High-throughput single-cell chromatin accessibility CRISPR screens enable unbiased identification of regulatory networks in cancer	https://doi.org/10.1038/s41467-021-23213-w	Sarah Pierce	Homo sapiens	ATAC	Spear-ATAC	MCF7 (breast cancer)	41	CRISPRi	breast adenocarcinoma	mammary epithelial cells	cell_line	y	n	n	n	2020-11-01	2020	Chromatin accessibility profiling can identify putative regulatory regions genome wide; Spear-ATAC profiling of 104,592 cells representing 414 sgRNA knock-down populations combines CRISPR perturbation screening with scATAC-seq as joint measurement in the same cells. They use it to reveal the temporal dynamics of epigenetic responses to regulatory perturbations in cancer cells and the associations…
PierceGreenleaf2021	GM12878	High-throughput single-cell chromatin accessibility CRISPR screens enable unbiased identification of regulatory networks in cancer	https://doi.org/10.1038/s41467-021-23213-w	Sarah Pierce	Homo sapiens	ATAC	Spear-ATAC	GM12878 (lymphoblastoid cells)	41	CRISPRi	chronic myelogenous leukemia	lymphoblasts	cell_line	y	n	n	n	2020-11-01	2020	Chromatin accessibility profiling can identify putative regulatory regions genome wide; Spear-ATAC profiling of 104,592 cells representing 414 sgRNA knock-down populations combines CRISPR perturbation screening with scATAC-seq as joint measurement in the same cells. They use it to reveal the temporal dynamics of epigenetic responses to regulatory perturbations in cancer cells and the associations…
ReplogleWeissman2022	K562_essential	Mapping information-rich genotype-phenotype landscapes with genome-scale Perturb-seq	https://doi.org/10.1016/j.cell.2022.05.013	Joseph Replogle	Homo sapiens	RNA	Perturb-seq		2058	CRISPRi	chronic myeloid leukemia	lymphoblasts	cell_line	y	n	n	n	2022-10-01	2022	The authors of this study perform genome-scale Perturb-seq targeting all expressed genes with CRISPR interference (CRISPRi) across >2.5 million human cells and present a framework to power biological discovery with the resulting genotype-phenotype map. They use transcriptional phenotypes to predict the function of poorly-characterized genes, uncovering new regulators of ribosome biogenesis, trans…
ReplogleWeissman2022	K562_gwps	Mapping information-rich genotype-phenotype landscapes with genome-scale Perturb-seq	https://doi.org/10.1016/j.cell.2022.05.013	Joseph Replogle	Homo sapiens	RNA	Perturb-seq		9867	CRISPRi	chronic myeloid leukemia	lymphoblasts	cell_line	y	n	n	n	2022-10-01	2022	The authors of this study perform genome-scale Perturb-seq targeting all expressed genes with CRISPR interference (CRISPRi) across >2.5 million human cells and present a framework to power biological discovery with the resulting genotype-phenotype map. They use transcriptional phenotypes to predict the function of poorly-characterized genes, uncovering new regulators of ribosome biogenesis, trans…
ReplogleWeissman2022	rpe1	Mapping information-rich genotype-phenotype landscapes with genome-scale Perturb-seq	https://doi.org/10.1016/j.cell.2022.05.013	Joseph Replogle	Homo sapiens	RNA	Perturb-seq		2394	CRISPRi	chronic myeloid leukemia	epithelial	cell_line	n	n	n	n	2022-10-01	2022	The authors of this study perform genome-scale Perturb-seq targeting all expressed genes with CRISPR interference (CRISPRi) across >2.5 million human cells and present a framework to power biological discovery with the resulting genotype-phenotype map. They use transcriptional phenotypes to predict the function of poorly-characterized genes, uncovering new regulators of ribosome biogenesis, trans…
SchiebingerLander2019	GSE106340	Optimal-Transport Analysis of Single-Cell Gene Expression Identifies Developmental Trajectories in Reprogramming	https://doi.org/10.1016/j.cell.2019.01.006	Geoffrey Schiebinger	Mus musculus	RNA	plain scRNA-seq	iPSCs	2	cytokines	healthy	mESCs	stem	n	y	n	n	2019-02-01	2019	This study contains scRNA-seq datasets from exceptionally high-resolution timecourse experiments from embryonic mouse cells. There are two study arms with different media (phase-2) after an initial common arm (phase-1).
SchiebingerLander2019	GSE115943	Optimal-Transport Analysis of Single-Cell Gene Expression Identifies Developmental Trajectories in Reprogramming	https://doi.org/10.1016/j.cell.2019.01.006	Geoffrey Schiebinger	Mus musculus	RNA	plain scRNA-seq	iPSCs	3	cytokines	healthy	mESCs	stem	n	y	n	n	2019-02-01	2019	This study contains scRNA-seq datasets from exceptionally high-resolution timecourse experiments from embryonic mouse cells. There are two study arms with different media (phase-2) after an initial common arm (phase-1).
SchraivogelSteinmetz2020	TAP_SCREEN__chromosome_11_screen	Targeted Perturb-seq enables genome-scale genetic screens in single cells	https://doi.org/10.1038/s41592-020-0837-5	Daniel Schraivogel	Homo sapiens; Mus musculus	RNA	TAP-seq	K562	3105	CRISPRi	chronic myelogenous leukemia	lymphoblasts	cell_line	y	n	n	y	2019-08-01	2019	This paper introduces targeted Perturb-seq (TAP-seq), a sensitive, inexpensive and platform-independent method focusing single-cell RNA-seq coverage on genes of interest. TAP-seq permits routine analysis of thousands of CRISPR-mediated perturbations within a single experiment, detects weak effects and lowly expressed genes, and decreases sequencing requirements by up to 50-fold. They apply TAP-se…
SchraivogelSteinmetz2020	TAP_SCREEN__chromosome_8_screen	Targeted Perturb-seq enables genome-scale genetic screens in single cells	https://doi.org/10.1038/s41592-020-0837-5	Daniel Schraivogel	Homo sapiens; Mus musculus	RNA	TAP-seq	K562	4115	CRISPRi	chronic myelogenous leukemia	lymphoblasts	cell_line	y	n	n	y	2019-08-01	2019	This paper introduces targeted Perturb-seq (TAP-seq), a sensitive, inexpensive and platform-independent method focusing single-cell RNA-seq coverage on genes of interest. TAP-seq permits routine analysis of thousands of CRISPR-mediated perturbations within a single experiment, detects weak effects and lowly expressed genes, and decreases sequencing requirements by up to 50-fold. They apply TAP-se…
ShifrutMarson2018		Genome-wide CRISPR Screens in Primary Human T Cells Reveal Key Regulators of Immune Function	https://doi.org/10.1016/j.cell.2018.10.024	Eric Shifrut	Homo sapiens	RNA	CROP-seq	Primary Human T Cells	49	CRISPR-cas9, TCR stim	healthy	T cells	primary	n	n	n	y	2018-09-01	2018	Large-scale CRISPR screens have been challenging in primary human cells, which is why the authors of this study developed a new method, single guide RNA (sgRNA) lentiviral infection with Cas9 protein electroporation (SLICE), and use it to identify regulators of stimulation responses in primary human T cells. Targeted ablation of individual candidate genes characterized hits and identified perturb…
SrivatsanTrapnell2020	sciplex2	Massively multiplex chemical transcriptomics at single-cell resolution	https://doi.org/10.1126/science.aax6234	Sanjay Srivatsan	Homo sapiens; Mus musculus	RNA	sci-Plex (nuclear hashing)	A549	5	drugs	lung adenocarcinoma	alveolar basal epithelial cells	cell_line	y	n	y	n	2020-01-01	2020	This study introduces “sci-Plex,” which uses “nuclear hashing” to quantify global transcriptional responses to thousands of independent perturbations at single-cell resolution. They applied sci-Plex to screen three cancer cell lines exposed to 188 compounds, profiling ~650,000 single-cell transcriptomes across ~5000 independent samples in one experiment. The results reveal substantial intercellul…
SrivatsanTrapnell2020	sciplex3	Massively multiplex chemical transcriptomics at single-cell resolution	https://doi.org/10.1126/science.aax6234	Sanjay Srivatsan	Homo sapiens; Mus musculus	RNA	sci-Plex (nuclear hashing)	A549 (lung adenocarcinoma), K562 (chronic myelogenous leukemia), and MCF7 (mammary adenocarcinoma)	189	drugs	multiple	multiple	cell_line	y	n	y	n	2020-01-01	2020	This study introduces “sci-Plex,” which uses “nuclear hashing” to quantify global transcriptional responses to thousands of independent perturbations at single-cell resolution. They applied sci-Plex to screen three cancer cell lines exposed to 188 compounds, profiling ~650,000 single-cell transcriptomes across ~5000 independent samples in one experiment. The results reveal substantial intercellul…
SrivatsanTrapnell2020	sciplex4	Massively multiplex chemical transcriptomics at single-cell resolution	https://doi.org/10.1126/science.aax6234	Sanjay Srivatsan	Homo sapiens; Mus musculus	RNA	sci-Plex (nuclear hashing)	A549 (lung adenocarcinoma) and MCF7 (mammary adenocarcinoma)	8	drugs	lung adenocarcinoma	alveolar basal epithelial cells	cell_line	y	n	y	n	2020-01-01	2020	This study introduces “sci-Plex,” which uses “nuclear hashing” to quantify global transcriptional responses to thousands of independent perturbations at single-cell resolution. They applied sci-Plex to screen three cancer cell lines exposed to 188 compounds, profiling ~650,000 single-cell transcriptomes across ~5000 independent samples in one experiment. The results reveal substantial intercellul…
TianKampmann2019	day7neuron	CRISPR Interference-Based Platform for Multimodal Genetic Screens in Human iPSC-Derived Neurons	https://doi.org/10.1016/j.neuron.2019.07.014	Ruilin Tian	Homo sapiens	RNA	CROP-seq	iPSC derived neurons	27	CRISPRi	healthy	iPSC-induced neuron	primary	n	y	n	y	2019-10-01	2019	Here, the authors describe a CRISPR interference (CRISPRi)-based platform for genetic screens in healthy human neurons derived from induced pluripotent stem cells (iPSCs) and demonstrate robust and durable knockdown of endogenous genes. The study presents three complementary genetic screens: a survival-based screen, a screen with scRNA-seq uncovering several examples of genes whose knockdown had …
TianKampmann2019	iPSC	CRISPR Interference-Based Platform for Multimodal Genetic Screens in Human iPSC-Derived Neurons	https://doi.org/10.1016/j.neuron.2019.07.014	Ruilin Tian	Homo sapiens	RNA	CROP-seq	iPSC derived neurons	27	CRISPRi	healthy	iPSC	stem	n	y	n	y	2019-10-01	2019	Here, the authors describe a CRISPR interference (CRISPRi)-based platform for genetic screens in healthy human neurons derived from induced pluripotent stem cells (iPSCs) and demonstrate robust and durable knockdown of endogenous genes. The study presents three complementary genetic screens: a survival-based screen, a screen with scRNA-seq uncovering several examples of genes whose knockdown had …
TianKampmann2021	CRISPRa	Genome-wide CRISPRi/a screens in human neurons link lysosomal failure to ferroptosis	https://doi.org/10.1038/s41593-021-00862-0	Ruilin Tian	Homo sapiens	RNA	CROP-seq	human iPSC-derived neurons	101	CRISPRa	healthy	iPSC-induced neuron	primary	n	n	n	n	2020-07-01	2020	Here, the authors present the first genome-wide CRISPR interference and CRISPR activation screens in human neurons, uncovering pathways controlling neuronal response to chronic oxidative stress. They also determine transcriptomic changes in neurons after perturbation of genes linked to neurodegenerative diseases. To enable the systematic comparison of gene function across different human cell typ…
TianKampmann2021	CRISPRi	Genome-wide CRISPRi/a screens in human neurons link lysosomal failure to ferroptosis	https://doi.org/10.1038/s41593-021-00862-0	Ruilin Tian	Homo sapiens	RNA	CROP-seq	human iPSC-derived neurons	185	CRISPRi	healthy	iPSC-induced neuron	primary	n	n	n	n	2020-07-01	2020	Here, the authors present the first genome-wide CRISPR interference and CRISPR activation screens in human neurons, uncovering pathways controlling neuronal response to chronic oxidative stress. They also determine transcriptomic changes in neurons after perturbation of genes linked to neurodegenerative diseases. To enable the systematic comparison of gene function across different human cell typ…
WeinrebKlein2020		Lineage tracing on transcriptional landscapes links state to fate during differentiation	https://doi.org/10.1126/science.aaw3381	Caleb Weinreb	Mus musculus	RNA	clonal tagging (LARRY)	hematopoiesis / mouse bone marrow	5	cytokines	healthy	mixed hematopoeitic	stem	n	y	n	n	2020-11-01	2020	The authors developed a tool called LARRY (lineage and RNA recovery) that clonally tags cells with DNA barcodes that can be read using scRNASeq, overcoming the destructive nature of single cell measurements and enabeling insights into how variation in transcriptional state biases future cell fate. In one experiment, they apply LARRY to mouse embryonic stem cells under different cytokine condition…
XieHon2017		Multiplexed engineering and analysis of endogenous enhancer activity in single cells	https://doi.org/10.1016/j.molcel.2017.03.007	Shiqi Xie	Homo sapiens; Mus musculus	RNA	Mosaic-seq	K562	229	CRISPR-cas9	chronic myeloid leukemia	lymphoblasts	cell_line	n	n	n	partially (CRISPR)	2016-03-01	2016	Mosaic-seq is introduced as a method to systematically perturb enhancers and measure their endogenous activities at single-cell resolution. Mosaic-seq uses a CRISPR barcoding system to jointly measure a cell’s transcriptome and its sgRNA modulators, thus quantifying the effects of dCas9-KRAB-mediated enhancer repression in single cells. Applying Mosaic-seq to 71 constituent enhancers from 15 supe…
ZhaoSims2021		Deconvolution of Cell Type-Specific Drug Responses in Human Tumor Tissue with Single-Cell RNA-seq	https://doi.org/10.1186/s13073-021-00894-y	Wenting Zhao	Homo sapiens	RNA	scRNA-seq	glioblastoma, patient tissue	7	drugs	glioblastoma	mixed	primary	y	n	n	n	2020-04-01	2020	This study combines multiplexed drug perturbation in acute slice culture from freshly resected tumors with scRNA-seq to profile transcriptome-wide drug responses in individual patients. They applied this approach to drug perturbations on slices derived from six glioblastoma (GBM) resections to identify conserved drug responses and to one additional GBM resection to identify patient-specific respo…
