## Supplemental Table 2 for "scPerturb: Harmonized Single-Cell Perturbation Data"

### Sheet: Sheet1
Metadata title	AnnData Field	Data Type	Description	Notes
Index/cell_barcode	obs	str	cell barcode	where datasets are merged and barcodes are reused, append "-<library>"
disease	obs	str	e.g. cancer type	"healthy" if no disease
cancer	obs	bool	True for cells or cell lines from cancers
tissue_type	obs	str	one of {cell_line, primary, organoid}
cell_line	obs	str	cell line	use cellosaurus [DOI: 10.7171/jbt.18-2902-002], mandatory for tissue_type = cell_line
perturbation	obs	str	perturbation [check CRISPR handling]	for CRISPR, if multiple guide IDs for a given cell, write them in a column called guide_id, separate by a semicolon if there are multiple. If there is already a semicolon replace is by an underscore
organism	obs	str	organism (human, mouse)
perturbation_type	obs	str	drug, radiation, cytokine, CRISPR, etc
ncounts	obs	num	total number of counts in the cell	excludes perturbation barcodes
ngenes	obs	num	number of genes with nonzero counts
nperts	obs	num	number of perturbations in cell	total number of drugs or target genes (if multiple gRNA)
percent_mito	obs	num	percentage of counts corresponding to mitochondrial genes	scaled between 0 and 100
percent_ribo	obs	num	percentage of counts corresponding to ribosomal genes	RPS,RPL in human; Rps,Rpl in mouse
percent_hemo	obs	num	percentage of counts corresponding to HBA* and HBB* genes from hemoglobin subunits alpha and beta	only include if from tissue
sex	obs	str	sex of cells	(m,f)
age	obs	num	age of cells	for cell lines use the age of the patient at time of line creation, or leave blank
celltype	obs	str	cell type
perturbation_2	obs	str	use if more than one perturbation	if more than 2 perturbations, add perturbation_3, perturbation_4 etc
perturbation_type_2	obs	str	type of second perturbation
dose_value	obs	num	numeric value of dose
dose_value_2	obs	num	numeric value of dose for perturbation 2	if more than 2 drugs, add dose_value_3, dose_value_4 etc
dose_unit	obs	str	dose unit (M, uM, nM etc)
dose_unit_2	obs	str	dose unit (M, uM, nM etc) for perturbation 2	if more than 2 drugs, add dose_unit_2, dose_unit_4 etc
sample	obs	str	patient IDs or other sample splits
replicate	obs	str
time	obs	str	timepoint of sample where relevant	hours
chembl-ID	obs	str	ChEMBL ID
target	obs	str	target gene symbol for CRISPR perturbations
guide_id	obs	str	CRISPR guide ID when multiple guides per gene),	‘;’ separates multiple guide ids. If there already are semicolons, they are replaced with underscores.
batch	obs	num	batch ID
Index/gene_symbol	var	str	Gene symbol	if multiple rows map to the same gene name, append "_OldIndex" to the gene symbol. If the data is already redundant either add up counts or call var_names_make_unique
ncounts	var	num	Total number of counts for this gene across all cells
ncells	var	num	number of cells with nonzero count for this gene
chromosome	var	str	chromosome location of gene
ensembl_id	var	str	ENSG symbol for human, or ENSMUSG for mouse
