## Supplemental Table 4 for "scPerturb: Harmonized Single-Cell Perturbation Data"

	molecule_chembl_id	pref_name	appears_in_1	appears_in_2
1	CHEMBL483254	PANOBINOSTAT	ZhaoSims2021	SrivatsanTrapnell2020_sciplex3
2	CHEMBL443684	NAVITOCLAX	McFarlandTshemiak2020_all_expts_combined	SrivatsanTrapnell2020_sciplex3
4	CHEMBL601719	CRIZOTINIB	AissaBenevolenskaya2021	SrivatsanTrapnell2020_sciplex3
6	CHEMBL2103875	TRAMETINIB	McFarlandTshemiak2020_all_expts_combined	SrivatsanTrapnell2020_sciplex3
8	CHEMBL3414621	TAZEMETOSTAT	ZhaoSims2021	SrivatsanTrapnell2020_sciplex3
